# Ectomesenchymal identity emerges via relief of *Twist1* transcript destabilization

**DOI:** 10.1101/2025.09.02.673848

**Authors:** Lara C. Busby, Jessica R. Patrick, Luke W. Lyons, Megan L. Martik

## Abstract

During vertebrate development, cranial neural crest cells (CNCCs) differentiate into a variety of derivatives, including ectodermal cell types (neurons, glia, and pigment cells) as well as a suite of derivatives that are classically associated with the mesoderm (cartilage, bone and muscle) and are collectively termed ‘ectomesenchyme’. While the molecular decisions that guide CNCCs toward ectomesenchymal identity remain incompletely understood, the transcription factor Twist1 plays a central role. Here, we investigate the regulation of *Twist1* expression in CNCCs and find that *Twist1* is expressed by late migratory ectomesenchymal CNCCs in *Gallus gallus* and *Danio rerio* embryos. Using Hi-ChIP, ATAC-seq, and CUT&RUN sequencing data, we identify a distal enhancer for *Twist1* within the *Hdac9* locus that is active in the neural tube and CNCCs. Notably, this enhancer is directly bound by TFAP2 transcription factors and is active in pre-migratory CNCCs, a stage when *Twist1* transcripts are not detectable in CNCCs. We reconcile this temporal discrepancy by showing that the *Twist1* 3’ UTR of multiple vertebrate species (but not the non-vertebrate chordate *Ciona intestinalis*) is sufficient to destabilize GFP transcripts in the neural tube and surface ectoderm. Together, these findings reveal a vertebrate-specific, two-tiered regulatory mechanism that uncouples enhancer activity from transcript accumulation, gating the onset of *Twist1* expression in CNCCs and the acquisition of ectomesenchymal identity in vertebrate CNCCs.
