## Supplemental_Tables for "Ectomesenchymal identity emerges via relief of *Twist1* transcript destabilization"

### Sheet: Supplementary Table 1
Supplementary Table 1: Twist1 promoter region genomic contacts from Hi-ChIP data. Re-analysis (galGal6) of data from Azambuja & Simoes-Costa, 2021. The Twist1 promoter is within the Chr2:29500034-29723798 region (shown in grey). All contacts have an associated logFC (whole embryo vs. neural folds) and p-value, as well as a log(counts per million) value.
chr_1	start_1	end_1	chr_2	start_2	end_2	loopWidth	logFC	logCPM	PValue
chr2	29500034	29723798	chr2	31424075	31451921	1826082	1.68545	-1.536	0.0472913
chr2	29500034	29723798	chr2	31308717	31318026	1701455	-0.822214	-1.51305	0.30627
chr2	29500034	29723798	chr2	31452694	31482531	1855696	1.31177	-1.2703	0.0972152
chr2	27780530	27822027	chr2	29500034	29723798	1810637	1.31339	-1.23555	0.0983302
chr2	27954783	27990353	chr2	29500034	29723798	1639348	0.0248866	-0.8793	0.972897
chr2	29500034	29723798	chr2	30535243	30546286	928848	0.188323	-0.708696	0.794038
chr2	29500034	29723798	chr2	31541148	31621965	1969640	-0.629281	-0.665996	0.38483
chr2	29500034	29723798	chr2	31121990	31179868	1539013	0.523797	-0.600852	0.465953
chr2	29500034	29723798	chr2	31273563	31307997	1678864	0.184275	-0.549423	0.796069
chr2	28057414	28104801	chr2	29500034	29723798	1530808	0.800137	-0.321995	0.257807
chr2	27584521	27778626	chr2	29500034	29723798	1930342	-0.488783	-0.305188	0.488877
chr2	29500034	29723798	chr2	31244644	31273055	1646933	-0.220599	-0.284986	0.752498
chr2	29500034	29723798	chr2	31181144	31237308	1597310	0.23598	-0.257115	0.735709
chr2	29500034	29723798	chr2	31319001	31421804	1758486	0.187805	-0.232276	0.787926
chr2	29500034	29723798	chr2	31483050	31540605	1899911	0.246838	-0.208673	0.723442
chr2	27992706	28056773	chr2	29500034	29723798	1587176	0.267008	0.0984812	0.69684
chr2	27822724	27954345	chr2	29500034	29723798	1723381	-0.00257038	0.195423	0.997007
chr2	29500034	29723798	chr2	30882754	30990130	1324526	-0.206968	0.533307	0.75885
chr2	29500034	29723798	chr2	30390297	30408701	787583	-0.213963	0.838989	0.748145
chr2	29500034	29723798	chr2	30417086	30442257	817755	-0.27669	0.854409	0.678106
chr2	28105386	28233545	chr2	29500034	29723798	1442450	0.221701	1.08907	0.737857
chr2	28234408	28335266	chr2	29500034	29723798	1327079	0.343261	1.16678	0.60392
chr2	28812170	28839497	chr2	29500034	29723798	786082	0.43184	1.38821	0.512374
chr2	28336056	28449356	chr2	29500034	29723798	1219210	0.423704	1.4258	0.519956
chr2	29500034	29723798	chr2	30442824	30484811	851901	-0.134619	1.65187	0.837172
chr2	29500034	29723798	chr2	30351990	30389291	758724	0.028244	1.75099	0.96554
chr2	28707917	28760392	chr2	29500034	29723798	877761	0.371247	1.77035	0.570719
chr2	28761693	28811282	chr2	29500034	29723798	825428	0.104356	1.81231	0.873098
chr2	28594480	28651160	chr2	29500034	29723798	989096	0.0897073	1.93011	0.890606
chr2	29500034	29723798	chr2	30486028	30534249	898222	0.00155338	1.98782	0.998097
chr2	28652021	28707377	chr2	29500034	29723798	932217	0.37308	1.99297	0.567557
chr2	29500034	29723798	chr2	30748900	30882008	1203538	0.331418	2.14418	0.610809
chr2	28450189	28593770	chr2	29500034	29723798	1089936	0.00873826	2.56064	0.989238
chr2	29500034	29723798	chr2	30547217	30679212	1001298	-0.0787823	3.16465	0.902798
chr2	29500034	29723798	chr2	29743825	29759314	139653	0.200105	3.41926	0.756191
chr2	29500034	29723798	chr2	30223424	30342299	670945	-0.083726	3.59069	0.896528
chr2	29500034	29723798	chr2	29760359	29785192	160859	0.140814	3.67789	0.826814
chr2	29500034	29723798	chr2	29907411	29951772	317675	0.110108	3.83157	0.864069
chr2	29500034	29723798	chr2	30059266	30100886	468160	0.202442	3.86774	0.752981
chr2	28840562	28950936	chr2	29500034	29723798	716167	0.321491	3.90606	0.617428
chr2	29293812	29326287	chr2	29500034	29723798	301866	0.362715	4.17481	0.572852
chr2	28951755	29014763	chr2	29500034	29723798	628657	0.181434	4.20183	0.777667
chr2	29028939	29167865	chr2	29500034	29723798	513514	-0.312888	4.20209	0.626569
chr2	29170183	29202214	chr2	29500034	29723798	425717	0.229586	4.32053	0.72085
chr2	29452216	29472890	chr2	29500034	29723798	149363	0.447301	4.38348	0.48691
chr2	29500034	29723798	chr2	30101610	30206203	541990	0.126477	4.60178	0.843785
chr2	29335378	29367464	chr2	29500034	29723798	260495	0.274729	4.64498	0.668799
chr2	29411989	29451528	chr2	29500034	29723798	180157	0.365556	4.7563	0.569342
chr2	29500034	29723798	chr2	29952918	30058278	393682	-0.719342	4.88597	0.264546
chr2	29473895	29497127	chr2	29500034	29723798	126405	0.752318	4.90126	0.243508
chr2	29500034	29723798	chr2	29723932	29742951	121525	0.178798	5.0031	0.780449
chr2	29368361	29408889	chr2	29500034	29723798	223291	0.271357	5.00955	0.672416
chr2	29212369	29292849	chr2	29500034	29723798	359307	0.200567	5.10866	0.754519
chr2	29500034	29723798	chr2	29786386	29905491	234022	0.103242	5.28697	0.872057

### Sheet: Supplementary Table 2
Supplementary Table 2: Putative Twist1 enhancer regions tested in this study.
Putative enhancer	Source	Size (bp)	Coordinates	Result
GgTwist1-16kb	Sequence conservation	574	galGal6 chr2:29583235-29583808	No activity (n=8)
GgTwist1-4kb	Proximal ATAC-seq peak (Hovland et al, 2022)	887	galGal6 chr2:29571050-29571936	No activity (n=10)
GgTwist1-0kb	Sequence conservation	421	galGal6 chr2:29567544-29567964	No activity (n=4)
GgTwist1+4kb	Sequence conservation	422	galGal6 chr2:29563099-29563520	No activity (n=8)
GgTwist1+5kb	Sequence conservation	472	galGal6 chr2:29562443-29562914	No crest activity, active in medial somites (n=6)
GgTwist1+140kb	Hirsch et al., 2018 eTw-6	1053	galGal6 chr2:29428362-29429431	No activity (n=9)
GgTwist1+198kb	Sequence conservation	572	galGal6 chr2:29369519-29370090	No activity (n=8)
GgTwist1+222kb	Hi-ChIP - contacts Twist1 promoter region	574	galGal6 chr2:29345475-29346049	Head mesoderm activity (n=9)
GgTwist1+225kb	Hi-ChIP - contacts Twist1 promoter region	709	galGal6 chr2:29342523-29343232	Neural tube and crest activity (n=20/22)
GgTwist1+292kb	Hi-ChIP - contacts Twist1 promoter region	423	galGal6 chr2:29275008-29275430	No activity (n=5)
GgTwist1+442kb	Hirsch et al., 2018 eTw-11	609	galGal6 chr2:29125400-29125905	No activity (n=6)

### Sheet: Supplementary Table 3
Supplementary Table 3: DNA Sequences.
Name of sequence	NCBI Accession # (if relevant)	DNA sequence
Twist1+225kb enhancer (chr2:29342523-29343232)	n/a	AACATTGACTCTAAACTGCTATCTCTGTGTGTCTCCGGATATGTAATTTTCTACAGTAGGGCCAGGAGATAAAAGTATAAAAAAAGATGCTGCTATCTTAGGAGAATTGAACAGCCTCCTGATAACATTACTAATGTAATTGCTGGAATAAAAATGGGAGCAAGCTGCCTTTGAGAACCACACTAACAAACACCAAAGTGTGGTGGTGATATGGAGAAGCAGGCTTGTGTAGCTTAGCAGACTGAGCAGCAGGAGTGCCTTTTCAGATTTTGCCCACATGCAGTGCACCCGTTGTTATGCTCTGCTTTATGAGAGGACAGCTCTAGTGCCTCCTAGCCCCTTGCCTGAGGCTTGCTTTCATTCTCATTTCCACCATTAAGTCGCTATATAAAGGATACC…
Gallus gallus Twist1 3’ UTR	NM_204739.3	CAGGCGGCGTTCCCCCCCACGCATCCCCCCGGCAAGAGCCCTAGATAACATTTTCCCACAGAAGGAGAAAAAATGGACAATCTAGAGACTCTGAAGTTGGATACCGTGTTGTGTTGTTGTTGTTCTTGTCTTAAAAAAAAAAAAAAATGTGCCAAGGATTTCTTGGAAATTAAAAGAGCAGCATCCAAAATGAAAGCAGGGCGTGGGGAGCACTTAAGGAAAGAGAAAGAGCCGAGGGCTTCTTGGACAGTGCCTATCCGGTGGGCGTCGGTACAATCCGCACATCTCTGCATTCTGATCGAAGTCTGAAACGTTCCAATGTTTTTTTTTAAATATTTTTTATTTTAATTTTGACGAAGAATGTTGGAATCTATTTTTTTTTCCGAATTTGCCTGTTTT…
Danio rerio twist1a 3’ UTR	NM_130984.2	CGCACGGATGCACGCGTTTGATGCAGCATGATTCTCGGCCTGAGGAGCTGAACTCACTGGAAGGAGCGGCTCAAAACAAGGGCGAAAATAAGGATTATAAAGGGAAAATTCTGGAGCGTCATGACGTCGTTGCAAGCACTTACAGTTGTGAACTACGACATGGGAGCAGGAATTACAGTCAGATCTGTGCTGTTGCGACGGTGAATGTGGAAAACATGTGCTTCCGTCCACAAAACAGAGACTCGCTGCAGGAAAAGACGCTCCTGCGCTTCTGACAGCAACAACCAGCATGGCGTCATATTTTTTTCTCTGAAGGAAAACACACACACTCAACGAATGAAGGAAATCGGCTCATATCAGTGTTAACATTTTCTTTGATCGGTCCAAGAAAATACTTTT…
Mus musculus Twist1 3’ UTR		CAGCGGAGCTCCCCACCCCCTCTGCAGGCCGGAGACCTAGATGTCATTGTTTCCAGAGAAGGAGAAAATGGACAGTCTAGAGACTCTGGAGCTGGATAACTAAAAATAAATCTATATGACAAAGATTTTCATGGAAATTAGAAGAGCAGAGACCAAATTCACAAGAATCAGGGCGTGGGGCACACTTTTAAAAGAGAAAGCGAGACAGGCCCGTGGACAGAGATTCCCAGAGGGGCAGCAGCAGACCCCCCACACCTCTGCATTCTGATAGAAGTCTGAACACTCGTTTGTGTCCCCCCACCCCACTTTTTGACGAAGAATGTTTTATTTTTATTTTTCATGCATGCATTCTCAAGAGGTCTTGCCAATCAGCCACTGACAGGAAAGGCATCCCTGTGG…
Xenopus laevis Twist1.L 3’ UTR		CAGCAGTGCCACTACAGCTCAGGCCACACACACAGACAATACTTTTACCAGTGAATGGGAAAATGGACAGTGTAGAAACTGGAGCTGGATATCCCAAACAATTAAATCTGAGGATTTTTGTGTGTTAGGGTGAAAGGGCCGAAGCGAATGAAGGCGTGCGGAGCACTTACAGAGCAAATGTGCCCTGGGACACTCAGTCTATACAACAGGGAGCCGTGTAGGTTCGCCAAATCCATTCCATTCTGATCCTGATCAAATCTCTCATCTGGACTTTGACGAAGAATGTTGGAAATTATTATTTTTTTAATTCATTTTCCTTGTACTTTTTTTTTATATACTGCATGCATGCGTTACCACCAGTCGTGCCTTTGAAGCCACTTAAGAGGAAAATATTTAAAC…
Ciona intestinalis twist 3’ UTR		TTTTTTTTTTTTAATATTCTAAACTATATTATGTTTAAAATTTTCTGCATAATAAAAAAAACATACCGCACAAACAGTTTTGAGTTTTGAAATTGTCCAAATCAGTCTCGATCCAGGATTTAACGGGAATTCCCCGACTGTGACGTGTTTTTAGACTAGAGTGACGTCACGTTGCGAAGTGACGTCAATATTGGTTTAAGCTTTGTATAAACAACAGAGCAAACCTGAAAAAAAAAAAAAAAAAAAAAAAAAAAAAAAAAAAAAAAAAAAAAAAAAAAAAAAAAAAA Please note that for cloning purposes, the 3’-most A repeats (shown in bold) were omitted from the g-block.
